# Screening the Medicines for Malaria Pandemic Response Box chemical library on *Caenorhabditis elegans* identifies re-profiled candidate anthelmintic drug leads

**DOI:** 10.1101/2022.08.10.503491

**Authors:** Marina Nick, Frederick A Partridge, Ruth Forman, Carole JR Bataille, Kathryn J Else, Angela J Russell, David B Sattelle

## Abstract

The 3 major classes of soil transmitted helminths (whipworm, hookworm and Ascaris) affect 1.5 billion people worldwide mostly in poor countries, where they have adverse effects on child development, nutrition, and the work capacity of adults. Although there are drugs effective on Ascaris, notably the benzimidazoles, those same drugs show poor efficacy particularly against whipworm (*Trichuris trichiura*) and to a certain extent hookworm. Parasitic nematodes also infect farm livestock and companion animals. Resistance to currently deployed human and veterinary anthelmintic drugs is a growing problem. Therefore, new chemical anthelmintic lead compounds are urgently needed. One of the fastest routes to a novel therapeutic lead is to screen libraries of drugs which are either already approved for human use or have already been part of clinical trials. We have pursued this approach to anthelmintic lead discovery using an invertebrate automated phenotyping platform (INVAPP) for screening chemicals and the well-established nematode genetic model organism *Caenorhabditis elegans*. The 400 compound Medicines for Malaria Pandemic Response Box library was screened with each compound tested initially at 1.0 × 10^−4^ M. We identified 6 compounds (MMV1593515 (vorapaxar), MMV102270 (diphyllin), MMV1581032 (ABX464), MMV1580796 (rubitecan), MMV1580505 and MMV1593531) active in both an L1-L4 growth / motility assay and in an L4 motility assay. For vorapaxar, an EC_50_ of 5.7 × 10^−7^ M was observed, a value comparable to some commercial anthelmintics. Although not a parasite, the ease with which high-throughput screens can be pursued on the free-living nematode *C. elegans* makes this a useful approach to identify chemical leads and complement the often lower-throughput experiments on parasitic nematode models.
