## Supplementary material for "Screening the Medicines for Malaria Pandemic Response Box chemical library on *Caenorhabditis elegans* identifies re-profiled candidate anthelmintic drug leads": S2 Table

### Sheet: 50µM
		Batch_1				Batch_1_median			Batch_2				Batch_2_median			Batch_3				Batch_3_median
		50µM							50µM							50µM						50µM	n1 Median	n2 Median	n3 Median	nx3 Median
A-D02	MMV1634386	791	293	171	84	232	A-D02	MMV1634386	751	889	850	367	800.5	A-D02	MMV1634386	181	555	326	509	417.5		A-D02	232	800.5	417.5	417.5
A-H03	MMV396785	664	339	132	43	235.5	A-H03	MMV396785	2218	1377	1389	1646	1517.5	A-H03	MMV396785	1463	1150	1748	2495	1605.5		A-H03	235.5	1517.5	1605.5	1517.5
A-A04	MMV003143	420	169	154	9	161.5	A-A04	MMV003143	715	436	424	149	430	A-A04	MMV003143	362	388	254	270	316		A-A04	161.5	430	316	316
A-G04	MMV344625	858	532	286	242	409	A-G04	MMV344625	801	911	486	390	643.5	A-G04	MMV344625	763	1260	779	556	771		A-G04	409	643.5	771	643.5
B-E04	MMV1580840	1603	1045	976	701	1010.5	B-E04	MMV1580840	429	110	15	51	80.5	B-E04	MMV1580840	279	159	86	74	122.5		B-E04	1010.5	80.5	122.5	122.5
B-C06	MMV1633966	451	125	6	0	65.5	B-C06	MMV1633966	451	188	1	30	109	B-C06	MMV1633966	272	167	29	0	98		B-C06	65.5	109	98	98
B-A09	MMV093250	370	230	46	34	138	B-A09	MMV093250	1205	604	482	631	617.5	B-A09	MMV093250	577	719	558	643	610		B-A09	138	617.5	610	610
B-C09	MMV1593537	634	523	277	63	400	B-C09	MMV1593537	1000	814	682	671	748	B-C09	MMV1593537	633	527	816	425	580		B-C09	400	748	580	580
C-A06	MMV831201	850	917	762	990	883.5	C-A06	MMV831201	1125	1046	704	913	979.5	C-A06	MMV831201	683	893	859	1014	876		C-A06	883.5	979.5	876	883.5
C-C06	MMV1593531	9	0	0	28	4.5	C-C06	MMV1593531	1193	1363	1317	1154	1255	C-C06	MMV1593531	1461	1482	1457	1310	1459		C-C06	4.5	1255	1459	1255
C-D07	MMV102270	0	0	5	253	2.5	C-D07	MMV102270	0	0	10	0	0	C-D07	MMV102270	2	7	7	0	4.5		C-D07	2.5	0	4.5	2.5
C-D11	MMV1578570	862	478	629	158	553.5	C-D11	MMV1578570	935	207	369	479	424	C-D11	MMV1578570	780	515	612	681	646.5		C-D11	553.5	424	646.5	553.5
D-A03	MMV1593515	0	0	0	0	0	D-A03	MMV1593515	0	0	0	0	0	D-A03	MMV1593515	0	0	5	2	1		D-A03	0	0	1	0
D-B03	MMV1581032	0	35	0	0	0	D-B03	MMV1581032	0	0	0	0	0	D-B03	MMV1581032	0	0	0	0	0		D-B03	0	0	0	0
E-F03	MMV1580796	5	53	55	16	34.5	E-F03	MMV1580796	5	0	0	0	0	E-F03	MMV1580796	16	5	28	0	10.5		E-F03	34.5	0	10.5	10.5
E-G03	MMV1580505	421	153	613	590	505.5	E-G03	MMV1580505	2	22	39	3	12.5	E-G03	MMV1580505	5	37	13	58	25		E-G03	505.5	12.5	25	25
E-C05	MMV1633968	236	381	712	1225	546.5	E-C05	MMV1633968	1049	1244	1284	1306	1264	E-C05	MMV1633968	1329	1224	807	1145	1184.5		E-C05	546.5	1264	1184.5	1184.5
E-H05	MMV1580493	303	401	1300	1562	850.5	E-H05	MMV1580493	1090	1711	1131	1573	1352	E-H05	MMV1580493	1134	1487	1337	1518	1412		E-H05	850.5	1352	1412	1352
DMSO	DMSO	1063	1164	745	1882	821.5	LEV	LEV	50	23	30	243	26.5	LEV	LEV	0	2	0	2	1		LEV	329.5	26.5	1	26.5
DMSO	DMSO	1225	534	815	1075		LEV	LEV	9	0	3	178		LEV	LEV	0	0	1	0			DMSO	821.5	1614	2068	1614
DMSO	DMSO	828	570	734	1953		DMSO	DMSO	1951	1237	2031	1532	1614	DMSO	DMSO	2567	2038	2098	1921	2068
DMSO	DMSO	506	777	812	2159		DMSO	DMSO	2198	1433	1902	1826		DMSO	DMSO	2068	2250	1396	1917
LEV	LEV	28	74	313	480	329.5	DMSO	DMSO	1536	1659	1603	1837		DMSO	DMSO	1148	1996	2009	1443
LEV	LEV	328	331	492	486		DMSO	DMSO	1016	774	1625	1500		DMSO	DMSO	1995	891	1377	1633
50µM	n1 Median	n2 Median	n3 Median	nx3 Median
A-D02	232	800.5	417.5	417.5
A-H03	235.5	1517.5	1605.5	1517.5
A-A04	161.5	430	316	316
A-G04	409	643.5	771	643.5
B-E04	1010.5	80.5	122.5	122.5
B-C06	65.5	109	98	98
B-A09	138	617.5	610	610
B-C09	400	748	580	580
C-A06	883.5	979.5	876	883.5
C-C06	4.5	1255	1459	1255
C-D07	2.5	0	4.5	2.5
C-D11	553.5	424	646.5	553.5
D-A03	0	0	1	0
D-B03	0	0	0	0
E-F03	34.5	0	10.5	10.5
E-G03	505.5	12.5	25	25
E-C05	546.5	1264	1184.5	1184.5
E-H05	850.5	1352	1412	1352
LEV	329.5	26.5	1	26.5
DMSO	821.5	1614	2068	1614
