## Supplementary material for "Screening the Medicines for Malaria Pandemic Response Box chemical library on *Caenorhabditis elegans* identifies re-profiled candidate anthelmintic drug leads": S3 Table

### Sheet: 75µM
		Batch_1				Batch_1_median			Batch_2				Batch_2_median			Batch_3				Batch_3_median
		75µM							75µM							75µM
A-D02	MMV1634386	0	0	0	0	0	A-D02	MMV1634386	33	0	24	0	12	A-D02	MMV1634386	84	4	1	0	2.5
A-H03	MMV396785	0	0	0	0	0	A-H03	MMV396785	0	1	0	0	0	A-H03	MMV396785	95	71	35	0	53
A-A04	MMV003143	2	4	0	0	1	A-A04	MMV003143	0	0	0	24	0	A-A04	MMV003143	8	14	1	78	11
A-G04	MMV344625	17	207	206	67	136.5	A-G04	MMV344625	584	898	475	266	529.5	A-G04	MMV344625	309	1108	415	234	362
B-E04	MMV1580840	303	363	313	486	338	B-E04	MMV1580840	153	66	27	21	46.5	B-E04	MMV1580840	102	49	17	8	33
B-C06	MMV1633966	0	0	0	0	0	B-C06	MMV1633966	87	0	0	0	0	B-C06	MMV1633966	8	0	0	2	1
B-A09	MMV093250	0	0	0	0	0	B-A09	MMV093250	81	50	17	2	33.5	B-A09	MMV093250	19	20	0	0	9.5
B-C09	MMV1593537	0	1	0	0	0	B-C09	MMV1593537	101	63	55	0	59	B-C09	MMV1593537	53	16	4	1	10
C-A06	MMV831201	109	102	147	6	105.5	C-A06	MMV831201	132	205	506	444	324.5	C-A06	MMV831201	303	171	590	410	356.5
C-C06	MMV1593531	0	0	0	0	0	C-C06	MMV1593531	47	1	14	12	13	C-C06	MMV1593531	30	25	12	52	27.5
C-D07	MMV102270	0	0	0	0	0	C-D07	MMV102270	54	26	119	196	86.5	C-D07	MMV102270	28	17	76	270	52
C-D11	MMV1578570	0	28	0	0	0	C-D11	MMV1578570	134	31	44	33	38.5	C-D11	MMV1578570	128	15	16	106	61
D-A03	MMV1593515	0	0	0	0	0	D-A03	MMV1593515	11	2	4	2	3	D-A03	MMV1593515	0	4	8	4	4
D-B03	MMV1581032	0	0	0	0	0	D-B03	MMV1581032	0	5	2	6	3.5	D-B03	MMV1581032	2	2	0	2	2
E-F03	MMV1580796	0	0	56	0	0	E-F03	MMV1580796	5	40	109	9	24.5	E-F03	MMV1580796	17	43	33	60	38
E-G03	MMV1580505	0	20	0	0	0	E-G03	MMV1580505	2	36	4	24	14	E-G03	MMV1580505	0	32	45	121	38.5
E-C05	MMV1633968	0	0	0	0	0	E-C05	MMV1633968	5	44	48	42	43	E-C05	MMV1633968	21	164	41	17	31
E-H05	MMV1580493	224	106	471	265	244.5	E-H05	MMV1580493	1085	1118	1191	1348	1154.5	E-H05	MMV1580493	1299	1257	923	1080	1168.5
DMSO	DMSO	601	388	881	529	659.5	LEV	LEV	28	2	5	1	1.5	LEV	LEV	14	6	16	32	14
DMSO	DMSO	852	339	681	406		LEV	LEV	3	0	0	0		LEV	LEV	40	14	7	4
DMSO	DMSO	844	463	696	695		DMSO	DMSO	396	2026	2197	2322	1587	DMSO	DMSO	486	1952	2136	2536	1685
DMSO	DMSO	680	303	639	1001		DMSO	DMSO	1726	1595	1535	1899		DMSO	DMSO	2353	1660	2114	1711
LEV	LEV	0	0	0	0	0	DMSO	DMSO	2250	1684	888	1030		DMSO	DMSO	2234	1710	970	1017
LEV	LEV	0	0	0	0		DMSO	DMSO	1296	1579	1468	861		DMSO	DMSO	1070	1433	1322	781
