## Supplementary material for "Screening the Medicines for Malaria Pandemic Response Box chemical library on *Caenorhabditis elegans* identifies re-profiled candidate anthelmintic drug leads": S4 Table

### Sheet: invappParagonBatchResults202205
filename	well	row	column	movementScore		n=2	L4-100µM				MEDIAN	n=3	L4-100µM			MEDIAN
C:\Users\Marina\Desktop\Pandemic Box\N2 May 2022\11th May\L4 A\L4 A_MMStack_Pos0.ome.tif	A01	A	1	804		A-D02	804	392	830	798	801	431	138	595	202	316.5
C:\Users\Marina\Desktop\Pandemic Box\N2 May 2022\11th May\L4 A\L4 A_MMStack_Pos0.ome.tif	B01	B	1	1305		A-H03	1305	1809	1352	1495	1423.5	765	1490	1260	732	1012.5
C:\Users\Marina\Desktop\Pandemic Box\N2 May 2022\11th May\L4 A\L4 A_MMStack_Pos0.ome.tif	C01	C	1	336		A-A04	336	356	471	473	413.5	382	398	413	318	390
C:\Users\Marina\Desktop\Pandemic Box\N2 May 2022\11th May\L4 A\L4 A_MMStack_Pos0.ome.tif	D01	D	1	775		A-G04	775	1026	713	1048	900.5	645	613	380	724	629
C:\Users\Marina\Desktop\Pandemic Box\N2 May 2022\11th May\L4 A\L4 A_MMStack_Pos0.ome.tif	E01	E	1	819		B-E04	819	809	831	858	825	395	457	400	304	397.5
C:\Users\Marina\Desktop\Pandemic Box\N2 May 2022\11th May\L4 A\L4 A_MMStack_Pos0.ome.tif	F01	F	1	297		B-C06	297	548	80	0	188.5	507	163	35	1	99
C:\Users\Marina\Desktop\Pandemic Box\N2 May 2022\11th May\L4 A\L4 A_MMStack_Pos0.ome.tif	G01	G	1	801		B-A09	801	573	599	744	671.5	467	388	260	479	427.5
C:\Users\Marina\Desktop\Pandemic Box\N2 May 2022\11th May\L4 A\L4 A_MMStack_Pos0.ome.tif	H01	H	1	836		B-C09	836	578	1028	532	707	661	277	335	268	306
C:\Users\Marina\Desktop\Pandemic Box\N2 May 2022\11th May\L4 A\L4 A_MMStack_Pos0.ome.tif	A02	A	2	392		C-A06	1425	1052	1298	921	1175	836	868	613	451	724.5
C:\Users\Marina\Desktop\Pandemic Box\N2 May 2022\11th May\L4 A\L4 A_MMStack_Pos0.ome.tif	B02	B	2	1809		C-C06	1116	1357	1389	1636	1373	900	2099	1173	1129	1151
C:\Users\Marina\Desktop\Pandemic Box\N2 May 2022\11th May\L4 A\L4 A_MMStack_Pos0.ome.tif	C02	C	2	356		C-D07	1	6	11	2	4	6	2	88	2	4
C:\Users\Marina\Desktop\Pandemic Box\N2 May 2022\11th May\L4 A\L4 A_MMStack_Pos0.ome.tif	D02	D	2	1026		C-D11	1128	680	969	957	963	728	553	1180	827	777.5
C:\Users\Marina\Desktop\Pandemic Box\N2 May 2022\11th May\L4 A\L4 A_MMStack_Pos0.ome.tif	E02	E	2	809		D-A03	0	0	0	0	0	40	22	8	13	17.5
C:\Users\Marina\Desktop\Pandemic Box\N2 May 2022\11th May\L4 A\L4 A_MMStack_Pos0.ome.tif	F02	F	2	548		D-B03	0	0	0	0	0	0	0	0	0	0
C:\Users\Marina\Desktop\Pandemic Box\N2 May 2022\11th May\L4 A\L4 A_MMStack_Pos0.ome.tif	G02	G	2	573		E-F03	7	13	2	0	4.5	46	12	28	4	20
C:\Users\Marina\Desktop\Pandemic Box\N2 May 2022\11th May\L4 A\L4 A_MMStack_Pos0.ome.tif	H02	H	2	578		E-G03	2	1	20	26	11	8	34	37	36	35
C:\Users\Marina\Desktop\Pandemic Box\N2 May 2022\11th May\L4 A\L4 A_MMStack_Pos0.ome.tif	A03	A	3	830		E-C05	1455	627	1175	998	1086.5	1130	623	504	633	628
C:\Users\Marina\Desktop\Pandemic Box\N2 May 2022\11th May\L4 A\L4 A_MMStack_Pos0.ome.tif	B03	B	3	1352		E-H05	1185	1394	1530	1149	1289.5	947	989	1010	893	968
C:\Users\Marina\Desktop\Pandemic Box\N2 May 2022\11th May\L4 A\L4 A_MMStack_Pos0.ome.tif	C03	C	3	471		LEV	4	48	85	89	38.5	18	0	32	261	17.5
C:\Users\Marina\Desktop\Pandemic Box\N2 May 2022\11th May\L4 A\L4 A_MMStack_Pos0.ome.tif	D03	D	3	713		LEV	29	7	10	49		59	17	5	15
C:\Users\Marina\Desktop\Pandemic Box\N2 May 2022\11th May\L4 A\L4 A_MMStack_Pos0.ome.tif	E03	E	3	831		DMSO	1612	1428	1389	1410	1347	1313	593	1085	1242	804
C:\Users\Marina\Desktop\Pandemic Box\N2 May 2022\11th May\L4 A\L4 A_MMStack_Pos0.ome.tif	F03	F	3	80		DMSO	1764	1688	1529	1240		854	911	807	702
C:\Users\Marina\Desktop\Pandemic Box\N2 May 2022\11th May\L4 A\L4 A_MMStack_Pos0.ome.tif	G03	G	3	599		DMSO	1178	1305	1189	784		907	575	559	619
C:\Users\Marina\Desktop\Pandemic Box\N2 May 2022\11th May\L4 A\L4 A_MMStack_Pos0.ome.tif	H03	H	3	1028		DMSO	1840	982	947	714		1208	714	801	714
C:\Users\Marina\Desktop\Pandemic Box\N2 May 2022\11th May\L4 A\L4 A_MMStack_Pos0.ome.tif	A04	A	4	798
C:\Users\Marina\Desktop\Pandemic Box\N2 May 2022\11th May\L4 A\L4 A_MMStack_Pos0.ome.tif	B04	B	4	1495
C:\Users\Marina\Desktop\Pandemic Box\N2 May 2022\11th May\L4 A\L4 A_MMStack_Pos0.ome.tif	C04	C	4	473
C:\Users\Marina\Desktop\Pandemic Box\N2 May 2022\11th May\L4 A\L4 A_MMStack_Pos0.ome.tif	D04	D	4	1048
C:\Users\Marina\Desktop\Pandemic Box\N2 May 2022\11th May\L4 A\L4 A_MMStack_Pos0.ome.tif	E04	E	4	858
C:\Users\Marina\Desktop\Pandemic Box\N2 May 2022\11th May\L4 A\L4 A_MMStack_Pos0.ome.tif	F04	F	4	0
C:\Users\Marina\Desktop\Pandemic Box\N2 May 2022\11th May\L4 A\L4 A_MMStack_Pos0.ome.tif	G04	G	4	744
C:\Users\Marina\Desktop\Pandemic Box\N2 May 2022\11th May\L4 A\L4 A_MMStack_Pos0.ome.tif	H04	H	4	532
C:\Users\Marina\Desktop\Pandemic Box\N2 May 2022\11th May\L4 A\L4 A_MMStack_Pos0.ome.tif	A05	A	5	1425
C:\Users\Marina\Desktop\Pandemic Box\N2 May 2022\11th May\L4 A\L4 A_MMStack_Pos0.ome.tif	B05	B	5	1116
C:\Users\Marina\Desktop\Pandemic Box\N2 May 2022\11th May\L4 A\L4 A_MMStack_Pos0.ome.tif	C05	C	5	1
C:\Users\Marina\Desktop\Pandemic Box\N2 May 2022\11th May\L4 A\L4 A_MMStack_Pos0.ome.tif	D05	D	5	1128
C:\Users\Marina\Desktop\Pandemic Box\N2 May 2022\11th May\L4 A\L4 A_MMStack_Pos0.ome.tif	E05	E	5	0
C:\Users\Marina\Desktop\Pandemic Box\N2 May 2022\11th May\L4 A\L4 A_MMStack_Pos0.ome.tif	F05	F	5	0
C:\Users\Marina\Desktop\Pandemic Box\N2 May 2022\11th May\L4 A\L4 A_MMStack_Pos0.ome.tif	G05	G	5	7
C:\Users\Marina\Desktop\Pandemic Box\N2 May 2022\11th May\L4 A\L4 A_MMStack_Pos0.ome.tif	H05	H	5	2
C:\Users\Marina\Desktop\Pandemic Box\N2 May 2022\11th May\L4 A\L4 A_MMStack_Pos0.ome.tif	A06	A	6	1052
C:\Users\Marina\Desktop\Pandemic Box\N2 May 2022\11th May\L4 A\L4 A_MMStack_Pos0.ome.tif	B06	B	6	1357
C:\Users\Marina\Desktop\Pandemic Box\N2 May 2022\11th May\L4 A\L4 A_MMStack_Pos0.ome.tif	C06	C	6	6
C:\Users\Marina\Desktop\Pandemic Box\N2 May 2022\11th May\L4 A\L4 A_MMStack_Pos0.ome.tif	D06	D	6	680
C:\Users\Marina\Desktop\Pandemic Box\N2 May 2022\11th May\L4 A\L4 A_MMStack_Pos0.ome.tif	E06	E	6	0
C:\Users\Marina\Desktop\Pandemic Box\N2 May 2022\11th May\L4 A\L4 A_MMStack_Pos0.ome.tif	F06	F	6	0
C:\Users\Marina\Desktop\Pandemic Box\N2 May 2022\11th May\L4 A\L4 A_MMStack_Pos0.ome.tif	G06	G	6	13
C:\Users\Marina\Desktop\Pandemic Box\N2 May 2022\11th May\L4 A\L4 A_MMStack_Pos0.ome.tif	H06	H	6	1
C:\Users\Marina\Desktop\Pandemic Box\N2 May 2022\11th May\L4 A\L4 A_MMStack_Pos0.ome.tif	A07	A	7	1298
C:\Users\Marina\Desktop\Pandemic Box\N2 May 2022\11th May\L4 A\L4 A_MMStack_Pos0.ome.tif	B07	B	7	1389
C:\Users\Marina\Desktop\Pandemic Box\N2 May 2022\11th May\L4 A\L4 A_MMStack_Pos0.ome.tif	C07	C	7	11
C:\Users\Marina\Desktop\Pandemic Box\N2 May 2022\11th May\L4 A\L4 A_MMStack_Pos0.ome.tif	D07	D	7	969
C:\Users\Marina\Desktop\Pandemic Box\N2 May 2022\11th May\L4 A\L4 A_MMStack_Pos0.ome.tif	E07	E	7	0
C:\Users\Marina\Desktop\Pandemic Box\N2 May 2022\11th May\L4 A\L4 A_MMStack_Pos0.ome.tif	F07	F	7	0
C:\Users\Marina\Desktop\Pandemic Box\N2 May 2022\11th May\L4 A\L4 A_MMStack_Pos0.ome.tif	G07	G	7	2
C:\Users\Marina\Desktop\Pandemic Box\N2 May 2022\11th May\L4 A\L4 A_MMStack_Pos0.ome.tif	H07	H	7	20
C:\Users\Marina\Desktop\Pandemic Box\N2 May 2022\11th May\L4 A\L4 A_MMStack_Pos0.ome.tif	A08	A	8	921
C:\Users\Marina\Desktop\Pandemic Box\N2 May 2022\11th May\L4 A\L4 A_MMStack_Pos0.ome.tif	B08	B	8	1636
C:\Users\Marina\Desktop\Pandemic Box\N2 May 2022\11th May\L4 A\L4 A_MMStack_Pos0.ome.tif	C08	C	8	2
C:\Users\Marina\Desktop\Pandemic Box\N2 May 2022\11th May\L4 A\L4 A_MMStack_Pos0.ome.tif	D08	D	8	957
C:\Users\Marina\Desktop\Pandemic Box\N2 May 2022\11th May\L4 A\L4 A_MMStack_Pos0.ome.tif	E08	E	8	0
C:\Users\Marina\Desktop\Pandemic Box\N2 May 2022\11th May\L4 A\L4 A_MMStack_Pos0.ome.tif	F08	F	8	0
C:\Users\Marina\Desktop\Pandemic Box\N2 May 2022\11th May\L4 A\L4 A_MMStack_Pos0.ome.tif	G08	G	8	0
C:\Users\Marina\Desktop\Pandemic Box\N2 May 2022\11th May\L4 A\L4 A_MMStack_Pos0.ome.tif	H08	H	8	26
C:\Users\Marina\Desktop\Pandemic Box\N2 May 2022\11th May\L4 A\L4 A_MMStack_Pos0.ome.tif	A09	A	9	1455
C:\Users\Marina\Desktop\Pandemic Box\N2 May 2022\11th May\L4 A\L4 A_MMStack_Pos0.ome.tif	B09	B	9	1185
C:\Users\Marina\Desktop\Pandemic Box\N2 May 2022\11th May\L4 A\L4 A_MMStack_Pos0.ome.tif	C09	C	9	4
C:\Users\Marina\Desktop\Pandemic Box\N2 May 2022\11th May\L4 A\L4 A_MMStack_Pos0.ome.tif	D09	D	9	29
C:\Users\Marina\Desktop\Pandemic Box\N2 May 2022\11th May\L4 A\L4 A_MMStack_Pos0.ome.tif	E09	E	9	1612
C:\Users\Marina\Desktop\Pandemic Box\N2 May 2022\11th May\L4 A\L4 A_MMStack_Pos0.ome.tif	F09	F	9	1764
C:\Users\Marina\Desktop\Pandemic Box\N2 May 2022\11th May\L4 A\L4 A_MMStack_Pos0.ome.tif	G09	G	9	1178
C:\Users\Marina\Desktop\Pandemic Box\N2 May 2022\11th May\L4 A\L4 A_MMStack_Pos0.ome.tif	H09	H	9	1840
C:\Users\Marina\Desktop\Pandemic Box\N2 May 2022\11th May\L4 A\L4 A_MMStack_Pos0.ome.tif	A10	A	10	627
C:\Users\Marina\Desktop\Pandemic Box\N2 May 2022\11th May\L4 A\L4 A_MMStack_Pos0.ome.tif	B10	B	10	1394
C:\Users\Marina\Desktop\Pandemic Box\N2 May 2022\11th May\L4 A\L4 A_MMStack_Pos0.ome.tif	C10	C	10	48
C:\Users\Marina\Desktop\Pandemic Box\N2 May 2022\11th May\L4 A\L4 A_MMStack_Pos0.ome.tif	D10	D	10	7
C:\Users\Marina\Desktop\Pandemic Box\N2 May 2022\11th May\L4 A\L4 A_MMStack_Pos0.ome.tif	E10	E	10	1428
C:\Users\Marina\Desktop\Pandemic Box\N2 May 2022\11th May\L4 A\L4 A_MMStack_Pos0.ome.tif	F10	F	10	1688
C:\Users\Marina\Desktop\Pandemic Box\N2 May 2022\11th May\L4 A\L4 A_MMStack_Pos0.ome.tif	G10	G	10	1305
C:\Users\Marina\Desktop\Pandemic Box\N2 May 2022\11th May\L4 A\L4 A_MMStack_Pos0.ome.tif	H10	H	10	982
C:\Users\Marina\Desktop\Pandemic Box\N2 May 2022\11th May\L4 A\L4 A_MMStack_Pos0.ome.tif	A11	A	11	1175
C:\Users\Marina\Desktop\Pandemic Box\N2 May 2022\11th May\L4 A\L4 A_MMStack_Pos0.ome.tif	B11	B	11	1530
C:\Users\Marina\Desktop\Pandemic Box\N2 May 2022\11th May\L4 A\L4 A_MMStack_Pos0.ome.tif	C11	C	11	85
C:\Users\Marina\Desktop\Pandemic Box\N2 May 2022\11th May\L4 A\L4 A_MMStack_Pos0.ome.tif	D11	D	11	10
C:\Users\Marina\Desktop\Pandemic Box\N2 May 2022\11th May\L4 A\L4 A_MMStack_Pos0.ome.tif	E11	E	11	1389
C:\Users\Marina\Desktop\Pandemic Box\N2 May 2022\11th May\L4 A\L4 A_MMStack_Pos0.ome.tif	F11	F	11	1529
C:\Users\Marina\Desktop\Pandemic Box\N2 May 2022\11th May\L4 A\L4 A_MMStack_Pos0.ome.tif	G11	G	11	1189
C:\Users\Marina\Desktop\Pandemic Box\N2 May 2022\11th May\L4 A\L4 A_MMStack_Pos0.ome.tif	H11	H	11	947
C:\Users\Marina\Desktop\Pandemic Box\N2 May 2022\11th May\L4 A\L4 A_MMStack_Pos0.ome.tif	A12	A	12	998
C:\Users\Marina\Desktop\Pandemic Box\N2 May 2022\11th May\L4 A\L4 A_MMStack_Pos0.ome.tif	B12	B	12	1149
C:\Users\Marina\Desktop\Pandemic Box\N2 May 2022\11th May\L4 A\L4 A_MMStack_Pos0.ome.tif	C12	C	12	89
C:\Users\Marina\Desktop\Pandemic Box\N2 May 2022\11th May\L4 A\L4 A_MMStack_Pos0.ome.tif	D12	D	12	49
C:\Users\Marina\Desktop\Pandemic Box\N2 May 2022\11th May\L4 A\L4 A_MMStack_Pos0.ome.tif	E12	E	12	1410
C:\Users\Marina\Desktop\Pandemic Box\N2 May 2022\11th May\L4 A\L4 A_MMStack_Pos0.ome.tif	F12	F	12	1240
C:\Users\Marina\Desktop\Pandemic Box\N2 May 2022\11th May\L4 A\L4 A_MMStack_Pos0.ome.tif	G12	G	12	784
C:\Users\Marina\Desktop\Pandemic Box\N2 May 2022\11th May\L4 A\L4 A_MMStack_Pos0.ome.tif	H12	H	12	714
C:\Users\Marina\Desktop\Pandemic Box\N2 May 2022\11th May\L4 B\L4 B_MMStack_Pos0.ome.tif	A01	A	1	431
C:\Users\Marina\Desktop\Pandemic Box\N2 May 2022\11th May\L4 B\L4 B_MMStack_Pos0.ome.tif	B01	B	1	765
C:\Users\Marina\Desktop\Pandemic Box\N2 May 2022\11th May\L4 B\L4 B_MMStack_Pos0.ome.tif	C01	C	1	382
C:\Users\Marina\Desktop\Pandemic Box\N2 May 2022\11th May\L4 B\L4 B_MMStack_Pos0.ome.tif	D01	D	1	645
C:\Users\Marina\Desktop\Pandemic Box\N2 May 2022\11th May\L4 B\L4 B_MMStack_Pos0.ome.tif	E01	E	1	395
C:\Users\Marina\Desktop\Pandemic Box\N2 May 2022\11th May\L4 B\L4 B_MMStack_Pos0.ome.tif	F01	F	1	507
C:\Users\Marina\Desktop\Pandemic Box\N2 May 2022\11th May\L4 B\L4 B_MMStack_Pos0.ome.tif	G01	G	1	467
C:\Users\Marina\Desktop\Pandemic Box\N2 May 2022\11th May\L4 B\L4 B_MMStack_Pos0.ome.tif	H01	H	1	661
C:\Users\Marina\Desktop\Pandemic Box\N2 May 2022\11th May\L4 B\L4 B_MMStack_Pos0.ome.tif	A02	A	2	138
C:\Users\Marina\Desktop\Pandemic Box\N2 May 2022\11th May\L4 B\L4 B_MMStack_Pos0.ome.tif	B02	B	2	1490
C:\Users\Marina\Desktop\Pandemic Box\N2 May 2022\11th May\L4 B\L4 B_MMStack_Pos0.ome.tif	C02	C	2	398
C:\Users\Marina\Desktop\Pandemic Box\N2 May 2022\11th May\L4 B\L4 B_MMStack_Pos0.ome.tif	D02	D	2	613
C:\Users\Marina\Desktop\Pandemic Box\N2 May 2022\11th May\L4 B\L4 B_MMStack_Pos0.ome.tif	E02	E	2	457
C:\Users\Marina\Desktop\Pandemic Box\N2 May 2022\11th May\L4 B\L4 B_MMStack_Pos0.ome.tif	F02	F	2	163
C:\Users\Marina\Desktop\Pandemic Box\N2 May 2022\11th May\L4 B\L4 B_MMStack_Pos0.ome.tif	G02	G	2	388
C:\Users\Marina\Desktop\Pandemic Box\N2 May 2022\11th May\L4 B\L4 B_MMStack_Pos0.ome.tif	H02	H	2	277
C:\Users\Marina\Desktop\Pandemic Box\N2 May 2022\11th May\L4 B\L4 B_MMStack_Pos0.ome.tif	A03	A	3	595
C:\Users\Marina\Desktop\Pandemic Box\N2 May 2022\11th May\L4 B\L4 B_MMStack_Pos0.ome.tif	B03	B	3	1260
C:\Users\Marina\Desktop\Pandemic Box\N2 May 2022\11th May\L4 B\L4 B_MMStack_Pos0.ome.tif	C03	C	3	413
C:\Users\Marina\Desktop\Pandemic Box\N2 May 2022\11th May\L4 B\L4 B_MMStack_Pos0.ome.tif	D03	D	3	380
C:\Users\Marina\Desktop\Pandemic Box\N2 May 2022\11th May\L4 B\L4 B_MMStack_Pos0.ome.tif	E03	E	3	400
C:\Users\Marina\Desktop\Pandemic Box\N2 May 2022\11th May\L4 B\L4 B_MMStack_Pos0.ome.tif	F03	F	3	35
C:\Users\Marina\Desktop\Pandemic Box\N2 May 2022\11th May\L4 B\L4 B_MMStack_Pos0.ome.tif	G03	G	3	260
C:\Users\Marina\Desktop\Pandemic Box\N2 May 2022\11th May\L4 B\L4 B_MMStack_Pos0.ome.tif	H03	H	3	335
C:\Users\Marina\Desktop\Pandemic Box\N2 May 2022\11th May\L4 B\L4 B_MMStack_Pos0.ome.tif	A04	A	4	202
C:\Users\Marina\Desktop\Pandemic Box\N2 May 2022\11th May\L4 B\L4 B_MMStack_Pos0.ome.tif	B04	B	4	732
C:\Users\Marina\Desktop\Pandemic Box\N2 May 2022\11th May\L4 B\L4 B_MMStack_Pos0.ome.tif	C04	C	4	318
C:\Users\Marina\Desktop\Pandemic Box\N2 May 2022\11th May\L4 B\L4 B_MMStack_Pos0.ome.tif	D04	D	4	724
C:\Users\Marina\Desktop\Pandemic Box\N2 May 2022\11th May\L4 B\L4 B_MMStack_Pos0.ome.tif	E04	E	4	304
C:\Users\Marina\Desktop\Pandemic Box\N2 May 2022\11th May\L4 B\L4 B_MMStack_Pos0.ome.tif	F04	F	4	1
C:\Users\Marina\Desktop\Pandemic Box\N2 May 2022\11th May\L4 B\L4 B_MMStack_Pos0.ome.tif	G04	G	4	479
C:\Users\Marina\Desktop\Pandemic Box\N2 May 2022\11th May\L4 B\L4 B_MMStack_Pos0.ome.tif	H04	H	4	268
C:\Users\Marina\Desktop\Pandemic Box\N2 May 2022\11th May\L4 B\L4 B_MMStack_Pos0.ome.tif	A05	A	5	836
C:\Users\Marina\Desktop\Pandemic Box\N2 May 2022\11th May\L4 B\L4 B_MMStack_Pos0.ome.tif	B05	B	5	900
C:\Users\Marina\Desktop\Pandemic Box\N2 May 2022\11th May\L4 B\L4 B_MMStack_Pos0.ome.tif	C05	C	5	6
C:\Users\Marina\Desktop\Pandemic Box\N2 May 2022\11th May\L4 B\L4 B_MMStack_Pos0.ome.tif	D05	D	5	728
C:\Users\Marina\Desktop\Pandemic Box\N2 May 2022\11th May\L4 B\L4 B_MMStack_Pos0.ome.tif	E05	E	5	40
C:\Users\Marina\Desktop\Pandemic Box\N2 May 2022\11th May\L4 B\L4 B_MMStack_Pos0.ome.tif	F05	F	5	0
C:\Users\Marina\Desktop\Pandemic Box\N2 May 2022\11th May\L4 B\L4 B_MMStack_Pos0.ome.tif	G05	G	5	46
C:\Users\Marina\Desktop\Pandemic Box\N2 May 2022\11th May\L4 B\L4 B_MMStack_Pos0.ome.tif	H05	H	5	8
C:\Users\Marina\Desktop\Pandemic Box\N2 May 2022\11th May\L4 B\L4 B_MMStack_Pos0.ome.tif	A06	A	6	868
C:\Users\Marina\Desktop\Pandemic Box\N2 May 2022\11th May\L4 B\L4 B_MMStack_Pos0.ome.tif	B06	B	6	2099
C:\Users\Marina\Desktop\Pandemic Box\N2 May 2022\11th May\L4 B\L4 B_MMStack_Pos0.ome.tif	C06	C	6	2
C:\Users\Marina\Desktop\Pandemic Box\N2 May 2022\11th May\L4 B\L4 B_MMStack_Pos0.ome.tif	D06	D	6	553
C:\Users\Marina\Desktop\Pandemic Box\N2 May 2022\11th May\L4 B\L4 B_MMStack_Pos0.ome.tif	E06	E	6	22
C:\Users\Marina\Desktop\Pandemic Box\N2 May 2022\11th May\L4 B\L4 B_MMStack_Pos0.ome.tif	F06	F	6	0
C:\Users\Marina\Desktop\Pandemic Box\N2 May 2022\11th May\L4 B\L4 B_MMStack_Pos0.ome.tif	G06	G	6	12
C:\Users\Marina\Desktop\Pandemic Box\N2 May 2022\11th May\L4 B\L4 B_MMStack_Pos0.ome.tif	H06	H	6	34
C:\Users\Marina\Desktop\Pandemic Box\N2 May 2022\11th May\L4 B\L4 B_MMStack_Pos0.ome.tif	A07	A	7	613
C:\Users\Marina\Desktop\Pandemic Box\N2 May 2022\11th May\L4 B\L4 B_MMStack_Pos0.ome.tif	B07	B	7	1173
C:\Users\Marina\Desktop\Pandemic Box\N2 May 2022\11th May\L4 B\L4 B_MMStack_Pos0.ome.tif	C07	C	7	88
C:\Users\Marina\Desktop\Pandemic Box\N2 May 2022\11th May\L4 B\L4 B_MMStack_Pos0.ome.tif	D07	D	7	1180
C:\Users\Marina\Desktop\Pandemic Box\N2 May 2022\11th May\L4 B\L4 B_MMStack_Pos0.ome.tif	E07	E	7	8
C:\Users\Marina\Desktop\Pandemic Box\N2 May 2022\11th May\L4 B\L4 B_MMStack_Pos0.ome.tif	F07	F	7	0
C:\Users\Marina\Desktop\Pandemic Box\N2 May 2022\11th May\L4 B\L4 B_MMStack_Pos0.ome.tif	G07	G	7	28
C:\Users\Marina\Desktop\Pandemic Box\N2 May 2022\11th May\L4 B\L4 B_MMStack_Pos0.ome.tif	H07	H	7	37
C:\Users\Marina\Desktop\Pandemic Box\N2 May 2022\11th May\L4 B\L4 B_MMStack_Pos0.ome.tif	A08	A	8	451
C:\Users\Marina\Desktop\Pandemic Box\N2 May 2022\11th May\L4 B\L4 B_MMStack_Pos0.ome.tif	B08	B	8	1129
C:\Users\Marina\Desktop\Pandemic Box\N2 May 2022\11th May\L4 B\L4 B_MMStack_Pos0.ome.tif	C08	C	8	2
C:\Users\Marina\Desktop\Pandemic Box\N2 May 2022\11th May\L4 B\L4 B_MMStack_Pos0.ome.tif	D08	D	8	827
C:\Users\Marina\Desktop\Pandemic Box\N2 May 2022\11th May\L4 B\L4 B_MMStack_Pos0.ome.tif	E08	E	8	13
C:\Users\Marina\Desktop\Pandemic Box\N2 May 2022\11th May\L4 B\L4 B_MMStack_Pos0.ome.tif	F08	F	8	0
C:\Users\Marina\Desktop\Pandemic Box\N2 May 2022\11th May\L4 B\L4 B_MMStack_Pos0.ome.tif	G08	G	8	4
C:\Users\Marina\Desktop\Pandemic Box\N2 May 2022\11th May\L4 B\L4 B_MMStack_Pos0.ome.tif	H08	H	8	36
C:\Users\Marina\Desktop\Pandemic Box\N2 May 2022\11th May\L4 B\L4 B_MMStack_Pos0.ome.tif	A09	A	9	1130
C:\Users\Marina\Desktop\Pandemic Box\N2 May 2022\11th May\L4 B\L4 B_MMStack_Pos0.ome.tif	B09	B	9	947
C:\Users\Marina\Desktop\Pandemic Box\N2 May 2022\11th May\L4 B\L4 B_MMStack_Pos0.ome.tif	C09	C	9	18
C:\Users\Marina\Desktop\Pandemic Box\N2 May 2022\11th May\L4 B\L4 B_MMStack_Pos0.ome.tif	D09	D	9	59
C:\Users\Marina\Desktop\Pandemic Box\N2 May 2022\11th May\L4 B\L4 B_MMStack_Pos0.ome.tif	E09	E	9	1313
C:\Users\Marina\Desktop\Pandemic Box\N2 May 2022\11th May\L4 B\L4 B_MMStack_Pos0.ome.tif	F09	F	9	854
C:\Users\Marina\Desktop\Pandemic Box\N2 May 2022\11th May\L4 B\L4 B_MMStack_Pos0.ome.tif	G09	G	9	907
C:\Users\Marina\Desktop\Pandemic Box\N2 May 2022\11th May\L4 B\L4 B_MMStack_Pos0.ome.tif	H09	H	9	1208
C:\Users\Marina\Desktop\Pandemic Box\N2 May 2022\11th May\L4 B\L4 B_MMStack_Pos0.ome.tif	A10	A	10	623
C:\Users\Marina\Desktop\Pandemic Box\N2 May 2022\11th May\L4 B\L4 B_MMStack_Pos0.ome.tif	B10	B	10	989
C:\Users\Marina\Desktop\Pandemic Box\N2 May 2022\11th May\L4 B\L4 B_MMStack_Pos0.ome.tif	C10	C	10	0
C:\Users\Marina\Desktop\Pandemic Box\N2 May 2022\11th May\L4 B\L4 B_MMStack_Pos0.ome.tif	D10	D	10	17
C:\Users\Marina\Desktop\Pandemic Box\N2 May 2022\11th May\L4 B\L4 B_MMStack_Pos0.ome.tif	E10	E	10	593
C:\Users\Marina\Desktop\Pandemic Box\N2 May 2022\11th May\L4 B\L4 B_MMStack_Pos0.ome.tif	F10	F	10	911
C:\Users\Marina\Desktop\Pandemic Box\N2 May 2022\11th May\L4 B\L4 B_MMStack_Pos0.ome.tif	G10	G	10	575
C:\Users\Marina\Desktop\Pandemic Box\N2 May 2022\11th May\L4 B\L4 B_MMStack_Pos0.ome.tif	H10	H	10	714
C:\Users\Marina\Desktop\Pandemic Box\N2 May 2022\11th May\L4 B\L4 B_MMStack_Pos0.ome.tif	A11	A	11	504
C:\Users\Marina\Desktop\Pandemic Box\N2 May 2022\11th May\L4 B\L4 B_MMStack_Pos0.ome.tif	B11	B	11	1010
C:\Users\Marina\Desktop\Pandemic Box\N2 May 2022\11th May\L4 B\L4 B_MMStack_Pos0.ome.tif	C11	C	11	32
C:\Users\Marina\Desktop\Pandemic Box\N2 May 2022\11th May\L4 B\L4 B_MMStack_Pos0.ome.tif	D11	D	11	5
C:\Users\Marina\Desktop\Pandemic Box\N2 May 2022\11th May\L4 B\L4 B_MMStack_Pos0.ome.tif	E11	E	11	1085
C:\Users\Marina\Desktop\Pandemic Box\N2 May 2022\11th May\L4 B\L4 B_MMStack_Pos0.ome.tif	F11	F	11	807
C:\Users\Marina\Desktop\Pandemic Box\N2 May 2022\11th May\L4 B\L4 B_MMStack_Pos0.ome.tif	G11	G	11	559
C:\Users\Marina\Desktop\Pandemic Box\N2 May 2022\11th May\L4 B\L4 B_MMStack_Pos0.ome.tif	H11	H	11	801
C:\Users\Marina\Desktop\Pandemic Box\N2 May 2022\11th May\L4 B\L4 B_MMStack_Pos0.ome.tif	A12	A	12	633
C:\Users\Marina\Desktop\Pandemic Box\N2 May 2022\11th May\L4 B\L4 B_MMStack_Pos0.ome.tif	B12	B	12	893
C:\Users\Marina\Desktop\Pandemic Box\N2 May 2022\11th May\L4 B\L4 B_MMStack_Pos0.ome.tif	C12	C	12	261
C:\Users\Marina\Desktop\Pandemic Box\N2 May 2022\11th May\L4 B\L4 B_MMStack_Pos0.ome.tif	D12	D	12	15
C:\Users\Marina\Desktop\Pandemic Box\N2 May 2022\11th May\L4 B\L4 B_MMStack_Pos0.ome.tif	E12	E	12	1242
C:\Users\Marina\Desktop\Pandemic Box\N2 May 2022\11th May\L4 B\L4 B_MMStack_Pos0.ome.tif	F12	F	12	702
C:\Users\Marina\Desktop\Pandemic Box\N2 May 2022\11th May\L4 B\L4 B_MMStack_Pos0.ome.tif	G12	G	12	619
C:\Users\Marina\Desktop\Pandemic Box\N2 May 2022\11th May\L4 B\L4 B_MMStack_Pos0.ome.tif	H12	H	12	714

### Sheet: Sheet1
n=1		L4-100µM				MEDIAN		n=2	L4-100µM			MEDIAN		n=3	L4-100µM			MEDIAN
A-D02	MMV1634386	670	406	231	93	318.5	MMV1634386	804	392	830	798	801	MMV1634386	431	138	595	202	316.5
A-H03	MMV396785	925	726	352	276	539	MMV396785	1305	1809	1352	1495	1423.5	MMV396785	765	1490	1260	732	1012.5
A-A04	MMV003143	904	682	414	131	548	MMV003143	336	356	471	473	413.5	MMV003143	382	398	413	318	390
A-G04	MMV344625	1487	850	526	287	688	MMV344625	775	1026	713	1048	900.5	MMV344625	645	613	380	724	629
B-E04	MMV1580840	1215	1007	477	116	742	MMV1580840	819	809	831	858	825	MMV1580840	395	457	400	304	397.5
B-C06	MMV1633966	825	461	148	14	304.5	MMV1633966	297	548	80	0	188.5	MMV1633966	507	163	35	1	99
B-A09	MMV093250	769	440	141	156	298	MMV093250	801	573	599	744	671.5	MMV093250	467	388	260	479	427.5
B-C09	MMV1593537	942	812	545	203	678.5	MMV1593537	836	578	1028	532	707	MMV1593537	661	277	335	268	306
C-A06	MMV831201	123	202	248	150	176	MMV831201	1425	1052	1298	921	1175	MMV831201	836	868	613	451	724.5
C-C06	MMV1593531	373	253	261	210	257	MMV1593531	1116	1357	1389	1636	1373	MMV1593531	900	2099	1173	1129	1151
C-D07	MMV102270	121	86	106	43	96	MMV102270	1	6	11	2	4	MMV102270	6	2	88	2	4
C-D11	MMV1578570	18	0	0	11	5.5	MMV1578570	1128	680	969	957	963	MMV1578570	728	553	1180	827	777.5
D-A03	MMV1593515	0	0	0	0	0	MMV1593515	0	0	0	0	0	MMV1593515	40	22	8	13	17.5
D-B03	MMV1581032	0	0	0	0	0	MMV1581032	0	0	0	0	0	MMV1581032	0	0	0	0	0
E-F03	MMV1580796	53	3	16	65	34.5	MMV1580796	7	13	2	0	4.5	MMV1580796	46	12	28	4	20
E-G03	MMV1580505	55	64	44	157	59.5	MMV1580505	2	1	20	26	11	MMV1580505	8	34	37	36	35
E-C05	MMV1633968	279	347	437	937	392	MMV1633968	1455	627	1175	998	1086.5	MMV1633968	1130	623	504	633	628
E-H05	MMV1580493	410	455	691	1110	573	MMV1580493	1185	1394	1530	1149	1289.5	MMV1580493	947	989	1010	893	968
DMSO	DMSO	430	732	951	1391	747	LEV	4	48	85	89	38.5	LEV	18	0	32	261	17.5
DMSO	DMSO	377	563	875	1062		LEV	29	7	10	49		LEV	59	17	5	15
DMSO	DMSO	762	609	797	1071		DMSO	1612	1428	1389	1410	1347	DMSO	1313	593	1085	1242	804
DMSO	DMSO	653	418	619	1174		DMSO	1764	1688	1529	1240		DMSO	854	911	807	702
LEV	LEV	36	179	272	143	161	DMSO	1178	1305	1189	784		DMSO	907	575	559	619
LEV	LEV	109	257	341	95		DMSO	1840	982	947	714		DMSO	1208	714	801	714
